# Pathway-scale variant effect mapping reveals the importance of cell context

**DOI:** 10.64898/2026.10.04.756099

**Authors:** Jessica J. Simon, Sriram Pendyala, A. Felicia Adebanjo, Daniel L. Holmes, Madeline Walsh, Allyssa J. Vandi, Ziyu R. Wang, Melinda K. Wheelock, Jordan L. Opsahl, Aman Shihora, Abbye E. McEwen, Nahum T. Smith, Siobhan O’Brien, Melissa Hopkins, Alan F. Rubin, Alice H. Berger, Lea M. Starita, Dustin J. Maly, Douglas M. Fowler

## Abstract

Variation alters inherent protein properties like thermodynamic stability and catalytic activity, and these intrinsic effects are shaped by the cellular environment. The RAS–MAPK signaling pathway typifies this interplay, with hundreds of proteins acting in concert through regulated states and interactions to transduce signals. To explore how cell context influences variant effects, we measured the abundance and pathway activity of 186,676 variants across 17 MAPK proteins in human cells under diverse conditions, for a total of 503,099 measurements. We discovered 14,412 dominant negative variants, nearly all previously unknown, that disrupt specific domains or interaction interfaces while preserving other functions. MAPK dominant negatives occur at conserved positions and are depleted from the human population relative to other activity-altering variants, representing a distinct constraint on the human genome. Modulating chaperone activity exposed previously hidden effects of genetic variation on protein abundance in human cells, revealing the HSP90 dependence of 67% of missense variants across the pathway. Combining hundreds of experimental and predicted protein interaction structures with variant effect data distinguished functional from non-functional interaction interfaces and revealed how their disruption affected function. We resolved the overlapping KRAS-LZTR1-SOS1 interface into partner-specific and shared binding determinants, identified allosteric networks supporting each interaction, and uncovered distinct mechanisms by which variants promote LZTR1-mediated degradation. Thus, we measure variant effects at pathway scale in human cells, illuminating fundamental MAPK pathway signaling mechanisms and demonstrating that cellular context profoundly shapes the effect of most variants.
