## Supplemental Table 1 for "Pathway-scale variant effect mapping reveals the importance of cell context"

Protein Name	Effect of WT expression on pathway activity	Protein Type	Mechanisms by which variants activate the pathway	Biochemical description
EGFR	increases pathway activity	receptor tyrosine kinase	gain of kinase activity	Ligand binding to extracelluar region of EGFR induces receptor oligomerization and trans-autophosphorylation, creating phosphotyrosine docking sites for adapter proteins (e.g. SHP2, GRB2) which co-localize other pathway members, leading to their activation.
ERBB2	near basal activity	receptor tyrosine kinase	gain of kinase activity	Ligand binding to the extracelluar region of ERBB2 induces receptor dimerization and tail autophosphorylation, creating phosphotyrosine docking sites for adapter proteins which co-localize other pathway members, leading to their activation.
MET	increases pathway activity	receptor tyrosine kinase	gain of kinase activity	Ligand binding to extracelluar region of MET induces receptor dimerization and phosphorylation of tail residues, creating phosphotyrosine docking sites for adapter proteins which co-localize other pathway members, leading to their activation.
RET	suppresses pathway	receptor tyrosine kinase	gain of kinase activity	Ligand binding to extracelluar region of RET coreceptors followed by RET engagement induces RET autophosphorylation of tail residues, creating phosphotyrosine docking sites for adapter proteins which co-localize other pathway members, leading to their activation.
SHP2	increases pathway activity	tyrosine phosphatase	gain of phosphatase activity	SHP2 is a phosphatase with two n-terminal SH2 domains that bind phosphotyrosine motifs on receptor tyrosine kinases, including ERBB family members. SHP2 receptor binding activates the phosphatase and co-localizes it with negative pathway regulators (e.g. Sprouty). Dephosphorylation of these regulators by SHP2 decreases their activity, increasing pathway activity. Additionally, SHP2 dephosphorylat…
GRB2	suppresses pathway	adapter	facilitate co-localization of pathway members	GRB2 is a non‑enzymatic adaptor protein composed of an SH2 domain and two SH3 domains. Through SH2 binding to phosphotyrosine motifs on activated receptor tyrosine kinases and SH3 binding to proline‑rich sequences on partners (e.g. SOS), GRB2 assembles signaling complexes that promote activated Ras.
SOS1	increases pathway activity	guanine nucleotide exchange factor	gain of exchange activity	SOS1 binds adapter proteins (e.g. GRB2) at activated receptor tyrosine kinases, co-localizing SOS at the membrane with RAS. There, SOS1 catalyzes GDP-GTP exchange on RAS, converting RAS into its activated state.
SOS2	increases pathway activity	guanine nucleotide exchange factor	gain of exchange activity	SOS2 binds adapter proteins (e.g. GRB2) at activated receptor tyrosine kinases, co-localizing SOS at the membrane with RAS. There, SOS2 catalyzes GDP-GTP exchange on RAS, converting RAS into its activated state.
KRAS	increases pathway activity	GTPase	binding and co-localizing RAF proteins; gene amplification	KRAS is a membrane-localized molecular switch cycling between its inactive GDP-bound and active GTP-bound state, controlled by cellular GEFs (e.g. SOS1/SOS2) and GAPs. In its active GTP-bound state, KRAS binds RAF proteins, promoting their dimerization and activation.
MRAS	increases pathway activity	GTPase; member of holophosphatase complex	facilitates co-localization of pathway members; binding and co-localizing RAF proteins	MRAS promotes MAPK signaling through multiple avenues. First, its GTPase activity promotes pathway activation through mechanisms analagous to KRAS. Additionally, GTP-bound MRAS forms a ternary complex with SHOC2 and PP1C, creating a holophosphatase that dephosphorylates inhibitory 14-3-3 binding sites on RAF kinases, facilitating RAF activation
CRAF	increases pathway activity	serine/threonine kinase	gain of kinase activity	Active, GTP-bound Ras binds CRAF's N-terminal regulatory domains which recruits CRAF to the plasma membrane and disrupts its autoinhibited conformation. This sequence of events facilitates CRAF hetero- and homodimerization with other RAF proteins, activating their kinase activity and the phosphorylation of MEK1 and MEK2.
ARAF	near basal activity	ser/thr kinase	gain of kinase activity	Active, GTP-bound Ras binds CRAF's N-terminal regulatory domains which recruits CRAF to the plasma membrane and disrupts its autoinhibited conformation. This sequence of events facilitates CRAF hetero- and homodimerization with other RAF proteins, activating their kinase activity and the phosphorylation of MEK1 and MEK2.
BRAF	near basal activity	ser/thr kinase	gain of kinase activity	Active, GTP-bound Ras binds BRAF's N-terminal regulatory domains, recruiting BRAF to the membrane and disrupting its autoinhibited conformation. At the membrane, this RAS-BRAF engagement facilitates BRAF hetero- and homodimerization, activating its kinase activity and subsequent phosphorylation of MEK1 and MEK2.
MEK1	suppresses pathway	dual-specificity kinase	gain of kinase activity	MEK proteins play both activating and inhibitory pathway roles. RAF kinases are constitutively bound to MEK which stabilizes RAF in an autoinhibited conformation. Upon activation, RAF phosphorylates MEK which subsequently phosphorylates ERK.
MEK2	suppresses pathway	dual-specificity kinase	gain of kinase activity	MEK proteins play both activating and inhibitory pathway roles. RAF kinases are constitutively bound to MEK which stabilizes RAF in an autoinhibited conformation. Upon activation, RAF phosphorylates MEK which subsequently phosphorylates ERK.
KSR1	suppresses pathway	pseudokinase, scaffold	altered scaffolding of pathway members	KSR proteins are scaffold-like pseudokinases that organize the RAF–MEK–ERK module and modulate their signaling. The exact role of the KSRs is not well understood.
KSR2	suppresses pathway	pseudokinase, scaffold	altered scaffolding of pathway members	KSR proteins are scaffold-like pseudokinases that organize the RAF–MEK–ERK module and modulate their signaling. The exact role of the KSRs is not well understood.
