## Supplemental Table 4 for "Pathway-scale variant effect mapping reveals the importance of cell context"

Name	Sequence	Purpose
SP187	ATCAATCCCCTACACCTTCGCG	Primer for Klenow fill-in for plasmid barcode generation
SP020924	GTATAGTTTGTGCGGTGGTCCGTCTCaAGaTGTACANNNNNNNNNNNNNNNNTGTACAacgtctGAGACGCGAAGGTGTAGGGGATTGAT	ssDNA oligo for Klenow fill-in for plasmid barcode generation
JJS1 (New RT2)	TTACGACTCGTCGTCACT	Sequence-specific reverse transcription primer
JJS8 (2.4 round #1_fwd)	TCCAGACGCATCAGAGC	Preparation of amplicons
JJS9 (2.4 (v2.0) Round #1_rev)	AGAAGGGTCATAGGACTAGTCACTATTATCCTGCCGATCTGTGCAGAGTTACGACTCGTCGTCACTAG	Preparation of amplicons. Highlighted bases correpsond to index and varied by sample.
JJS16 (2.4 Round #2_fwd)	AATGATACGGCGACCACCGAGATCTACACACAGACTCCTAGATGATCCGAGTGATCCTGCGtgtcgagtagagtgtggg	Preparation of amplicons. Highlighted bases correpsond to index and varied by sample.
JJS24 (2.4 Round #2_rev)	CAAGCAGAAGACGGCATACGAGATTTATCCTGAATCGCAGAAGGGTCATAGGACTAGTC	Preparation of amplicons
JJS25 (2.4 read primer 1)	agtagagtgtgggctccggacgtTGTACA	Illumina sequencing of barcodes
JJS26 (2.4 read primer 2)	CTGTGCAGAGTTACGACTCGTCGTCACTAGaTGTACA	Illumina sequencing of barcodes
JJS27 (2.4 P5 index primer)	tctactcgacaCGCAGGATCACTCGGATCATCTAG	Illumina sequencing of barcodes
JJS28 (2.4 P7 Index Primer (v2.0))	GACGACGAGTCGTAACTCTGCACAGATCGG	Illumina sequencing of barcodes
RR_OrthogonalFv1_1	TCGTCGGCAGCGTCAGATGTGTATAAGAGACAGAGTATCTCAGCAAGGGCAAC	Oligo tile retrieval from synthesized pool
RR_OrthogonalFv1_2	TCGTCGGCAGCGTCAGATGTGTATAAGAGACAGCCAGAGCTTAGGGGACATAC	Oligo tile retrieval from synthesized pool
RR_OrthogonalFv1_3	TCGTCGGCAGCGTCAGATGTGTATAAGAGACAGGCACGCAAAAGGACATAACC	Oligo tile retrieval from synthesized pool
RR_OrthogonalFv1_4	TCGTCGGCAGCGTCAGATGTGTATAAGAGACAGAGACACAAGGCTGATTCCAG	Oligo tile retrieval from synthesized pool
RR_OrthogonalFv1_5	TCGTCGGCAGCGTCAGATGTGTATAAGAGACAGTCCAATTATACGGAGCAGGC	Oligo tile retrieval from synthesized pool
RR_OrthogonalFv1_6	TCGTCGGCAGCGTCAGATGTGTATAAGAGACAGTAGTTGAGAACACGAACCCG	Oligo tile retrieval from synthesized pool
RR_OrthogonalFv1_7	TCGTCGGCAGCGTCAGATGTGTATAAGAGACAGCAGACCTACGGATCTTAGCG	Oligo tile retrieval from synthesized pool
RR_OrthogonalFv1_8	TCGTCGGCAGCGTCAGATGTGTATAAGAGACAGAAGGCCCAGAAGGATACAAC	Oligo tile retrieval from synthesized pool
RR_OrthogonalFv1_9	TCGTCGGCAGCGTCAGATGTGTATAAGAGACAGTATCAATCCGGAACCAGTGC	Oligo tile retrieval from synthesized pool
RR_OrthogonalFv1_10	TCGTCGGCAGCGTCAGATGTGTATAAGAGACAGAGTCCGACACAATGTGACAC	Oligo tile retrieval from synthesized pool
RR_OrthogonalFv1_11	TCGTCGGCAGCGTCAGATGTGTATAAGAGACAGACGAGATGATGCACCGATAG	Oligo tile retrieval from synthesized pool
RR_OrthogonalFv1_12	TCGTCGGCAGCGTCAGATGTGTATAAGAGACAGGACCATGCAAGGAGAGGTAC	Oligo tile retrieval from synthesized pool
RR_OrthogonalFv1_13	TCGTCGGCAGCGTCAGATGTGTATAAGAGACAGTGCATAGTATCCCAACAGGG	Oligo tile retrieval from synthesized pool
RR_OrthogonalFv1_14	TCGTCGGCAGCGTCAGATGTGTATAAGAGACAGAATGCGTCATTTTACACGGC	Oligo tile retrieval from synthesized pool
RR_OrthogonalFv1_15	TCGTCGGCAGCGTCAGATGTGTATAAGAGACAGCGGATCGAACTTAGGTAGCC	Oligo tile retrieval from synthesized pool
RR_OrthogonalFv1_16	TCGTCGGCAGCGTCAGATGTGTATAAGAGACAGGTTCAGAGGTACGAACCCTC	Oligo tile retrieval from synthesized pool
RR_OrthogonalFv1_17	TCGTCGGCAGCGTCAGATGTGTATAAGAGACAGAAACACGTGGCAAACATTCC	Oligo tile retrieval from synthesized pool
RR_OrthogonalFv1_18	TCGTCGGCAGCGTCAGATGTGTATAAGAGACAGAATGCAAAGCTATTAGCGCG	Oligo tile retrieval from synthesized pool
RR_OrthogonalFv1_19	TCGTCGGCAGCGTCAGATGTGTATAAGAGACAGAGCATCCGTCTAAATCTCGG	Oligo tile retrieval from synthesized pool
RR_OrthogonalFv1_20	TCGTCGGCAGCGTCAGATGTGTATAAGAGACAGTAAAGAGAGGGCGTCCAATC	Oligo tile retrieval from synthesized pool
RR_OrthogonalFv1_21	TCGTCGGCAGCGTCAGATGTGTATAAGAGACAGACTTCGATTGGCAAGGACTG	Oligo tile retrieval from synthesized pool
RR_OrthogonalFv1_22	TCGTCGGCAGCGTCAGATGTGTATAAGAGACAGAGTTGTAATATCACCCGCGC	Oligo tile retrieval from synthesized pool
RR_OrthogonalFv1_23	TCGTCGGCAGCGTCAGATGTGTATAAGAGACAGTAGCTCGATAATCAAGGGGC	Oligo tile retrieval from synthesized pool
RR_OrthogonalFv1_24	TCGTCGGCAGCGTCAGATGTGTATAAGAGACAGCCGTGCGACAAGATTTCAAG	Oligo tile retrieval from synthesized pool
RR_OrthogonalFv1_25	TCGTCGGCAGCGTCAGATGTGTATAAGAGACAGAAAGCACTCTTAGGCCTCTG	Oligo tile retrieval from synthesized pool
RR_OrthogonalFv1_26	TCGTCGGCAGCGTCAGATGTGTATAAGAGACAGAATGTCCTTAGGCAGTCGTC	Oligo tile retrieval from synthesized pool
RR_OrthogonalFv1_27	TCGTCGGCAGCGTCAGATGTGTATAAGAGACAGATAGATGGTGCCTACATGCG	Oligo tile retrieval from synthesized pool
RR_OrthogonalFv1_28	TCGTCGGCAGCGTCAGATGTGTATAAGAGACAGGATACATAGACTTGGCCCCG	Oligo tile retrieval from synthesized pool
RR_OrthogonalFv1_29	TCGTCGGCAGCGTCAGATGTGTATAAGAGACAGAGTGAACTGACCGAATCCTC	Oligo tile retrieval from synthesized pool
RR_OrthogonalFv1_30	TCGTCGGCAGCGTCAGATGTGTATAAGAGACAGTTAGCTCAGGTCCAAAGTCC	Oligo tile retrieval from synthesized pool
RR_OrthogonalFv1_31	TCGTCGGCAGCGTCAGATGTGTATAAGAGACAGTGTGGACCCTATCAAACGAG	Oligo tile retrieval from synthesized pool
RR_OrthogonalFv1_32	TCGTCGGCAGCGTCAGATGTGTATAAGAGACAGTCAGCCTTTCATTGATTGCG	Oligo tile retrieval from synthesized pool
RR_OrthogonalFv1_33	TCGTCGGCAGCGTCAGATGTGTATAAGAGACAGGCATAAAGTTGACAGGCCAG	Oligo tile retrieval from synthesized pool
RR_OrthogonalFv1_34	TCGTCGGCAGCGTCAGATGTGTATAAGAGACAGAAAGGGGCCGTCAATATCAG	Oligo tile retrieval from synthesized pool
RR_OrthogonalFv1_35	TCGTCGGCAGCGTCAGATGTGTATAAGAGACAGGTATGTCGGCTCTCGTATCG	Oligo tile retrieval from synthesized pool
RR_OrthogonalFv1_36	TCGTCGGCAGCGTCAGATGTGTATAAGAGACAGAGCTATGATCCCGGTGTAAC	Oligo tile retrieval from synthesized pool
RR_OrthogonalFv1_37	TCGTCGGCAGCGTCAGATGTGTATAAGAGACAGACGGAGCCCTTATTGTAACC	Oligo tile retrieval from synthesized pool
RR_OrthogonalFv1_38	TCGTCGGCAGCGTCAGATGTGTATAAGAGACAGATAGATCATGTCGGCAGTCG	Oligo tile retrieval from synthesized pool
RR_OrthogonalFv1_39	TCGTCGGCAGCGTCAGATGTGTATAAGAGACAGAATAGGAACCTCTTACGCGG	Oligo tile retrieval from synthesized pool
RR_OrthogonalFv1_40	TCGTCGGCAGCGTCAGATGTGTATAAGAGACAGTCGAATATGCTGTAACCCCG	Oligo tile retrieval from synthesized pool
RR_OrthogonalFv1_41	TCGTCGGCAGCGTCAGATGTGTATAAGAGACAGAGCTATAAGAATTGCCGGGC	Oligo tile retrieval from synthesized pool
RR_OrthogonalFv1_42	TCGTCGGCAGCGTCAGATGTGTATAAGAGACAGAGACATGGGATTGACCACAC	Oligo tile retrieval from synthesized pool
RR_OrthogonalFv1_43	TCGTCGGCAGCGTCAGATGTGTATAAGAGACAGAGTATTCTTACAGCCAGCCG	Oligo tile retrieval from synthesized pool
RR_OrthogonalFv1_44	TCGTCGGCAGCGTCAGATGTGTATAAGAGACAGCGATAGAACGACCAGGTAGC	Oligo tile retrieval from synthesized pool
RR_OrthogonalFv1_45	TCGTCGGCAGCGTCAGATGTGTATAAGAGACAGAGATTAGCTGCCGATACTGG	Oligo tile retrieval from synthesized pool
RR_OrthogonalFv1_46	TCGTCGGCAGCGTCAGATGTGTATAAGAGACAGAGTCCCAAGTTCAGACGTAC	Oligo tile retrieval from synthesized pool
RR_OrthogonalFv1_47	TCGTCGGCAGCGTCAGATGTGTATAAGAGACAGCCGGGAGGAAGATATAGCAC	Oligo tile retrieval from synthesized pool
RR_OrthogonalFv1_48	TCGTCGGCAGCGTCAGATGTGTATAAGAGACAGGGAAACAATAACCATCGGCG	Oligo tile retrieval from synthesized pool
RR_OrthogonalFv1_49	TCGTCGGCAGCGTCAGATGTGTATAAGAGACAGAGTATTGCCGGACTAAACCC	Oligo tile retrieval from synthesized pool
RR_OrthogonalFv1_50	TCGTCGGCAGCGTCAGATGTGTATAAGAGACAGAATCAGTTTCTTTGGCAGCC	Oligo tile retrieval from synthesized pool
RR_OrthogonalFv1_51	TCGTCGGCAGCGTCAGATGTGTATAAGAGACAGATTAGGATTGCGAGCGACAC	Oligo tile retrieval from synthesized pool
RR_OrthogonalFv1_52	TCGTCGGCAGCGTCAGATGTGTATAAGAGACAGAGTGTTTTCCATTTTCCGCG	Oligo tile retrieval from synthesized pool
RR_OrthogonalFv1_53	TCGTCGGCAGCGTCAGATGTGTATAAGAGACAGTAGCCAGGCAAAAGAGATCC	Oligo tile retrieval from synthesized pool
RR_OrthogonalFv1_54	TCGTCGGCAGCGTCAGATGTGTATAAGAGACAGACATAAGCGATCCCAAGGTC	Oligo tile retrieval from synthesized pool
RR_OrthogonalFv1_55	TCGTCGGCAGCGTCAGATGTGTATAAGAGACAGATCAGACAACACAGAGGCTG	Oligo tile retrieval from synthesized pool
RR_OrthogonalFv1_56	TCGTCGGCAGCGTCAGATGTGTATAAGAGACAGTCACATAGAAGGACATGGCG	Oligo tile retrieval from synthesized pool
RR_OrthogonalFv1_57	TCGTCGGCAGCGTCAGATGTGTATAAGAGACAGAAGGTATGTATAGCGACCGC	Oligo tile retrieval from synthesized pool
RR_OrthogonalFv1_58	TCGTCGGCAGCGTCAGATGTGTATAAGAGACAGCTAATATCCCTGAGCGACGG	Oligo tile retrieval from synthesized pool
RR_OrthogonalFv1_59	TCGTCGGCAGCGTCAGATGTGTATAAGAGACAGCACTCGATAGGTACAACCGG	Oligo tile retrieval from synthesized pool
RR_OrthogonalFv1_60	TCGTCGGCAGCGTCAGATGTGTATAAGAGACAGTCAAGGTCCGTTATGGAACC	Oligo tile retrieval from synthesized pool
RR_OrthogonalFv1_61	TCGTCGGCAGCGTCAGATGTGTATAAGAGACAGACTAGATTAGCAAGGCACCC	Oligo tile retrieval from synthesized pool
RR_OrthogonalFv1_62	TCGTCGGCAGCGTCAGATGTGTATAAGAGACAGAGTAGTATCCGAATCGCTGC	Oligo tile retrieval from synthesized pool
RR_OrthogonalFv1_63	TCGTCGGCAGCGTCAGATGTGTATAAGAGACAGGTACTCAGAGATTGCCGGAG	Oligo tile retrieval from synthesized pool
RR_OrthogonalFv1_64	TCGTCGGCAGCGTCAGATGTGTATAAGAGACAGACATTAAATTTCGCCGTGGC	Oligo tile retrieval from synthesized pool
RR_OrthogonalFv1_65	TCGTCGGCAGCGTCAGATGTGTATAAGAGACAGCTAGGGGATGGTCCAATACG	Oligo tile retrieval from synthesized pool
RR_OrthogonalFv1_66	TCGTCGGCAGCGTCAGATGTGTATAAGAGACAGATACTGTAAGAACCACGCGG	Oligo tile retrieval from synthesized pool
RR_OrthogonalFv1_67	TCGTCGGCAGCGTCAGATGTGTATAAGAGACAGAGATTTCCGACGAGATTCCC	Oligo tile retrieval from synthesized pool
RR_OrthogonalFv1_68	TCGTCGGCAGCGTCAGATGTGTATAAGAGACAGTATACTGAAGAACGGCCCAG	Oligo tile retrieval from synthesized pool
RR_OrthogonalFv1_69	TCGTCGGCAGCGTCAGATGTGTATAAGAGACAGAAATAAGACGACGACCCTCG	Oligo tile retrieval from synthesized pool
RR_OrthogonalFv1_70	TCGTCGGCAGCGTCAGATGTGTATAAGAGACAGTAAGGGACGATGCTTAACCC	Oligo tile retrieval from synthesized pool
RR_OrthogonalFv1_71	TCGTCGGCAGCGTCAGATGTGTATAAGAGACAGTGAGCGCAGAACTATCAGAC	Oligo tile retrieval from synthesized pool
RR_OrthogonalFv1_72	TCGTCGGCAGCGTCAGATGTGTATAAGAGACAGAGACAAGCCTTAACCGTAGG	Oligo tile retrieval from synthesized pool
RR_OrthogonalFv1_73	TCGTCGGCAGCGTCAGATGTGTATAAGAGACAGTTGACAGACAATCCGTAGGC	Oligo tile retrieval from synthesized pool
RR_OrthogonalFv1_74	TCGTCGGCAGCGTCAGATGTGTATAAGAGACAGTAGTGACCTAATGCCATGGG	Oligo tile retrieval from synthesized pool
RR_OrthogonalFv1_75	TCGTCGGCAGCGTCAGATGTGTATAAGAGACAGTACTTGAATACCACGTGGCC	Oligo tile retrieval from synthesized pool
RR_OrthogonalFv1_76	TCGTCGGCAGCGTCAGATGTGTATAAGAGACAGCCGGTTGTACCTATCGAGTG	Oligo tile retrieval from synthesized pool
RR_OrthogonalFv1_77	TCGTCGGCAGCGTCAGATGTGTATAAGAGACAGTCGACCAGGTTATCATGAGC	Oligo tile retrieval from synthesized pool
RR_OrthogonalFv1_78	TCGTCGGCAGCGTCAGATGTGTATAAGAGACAGCTATAGAATCCGGGCTGGTC	Oligo tile retrieval from synthesized pool
RR_OrthogonalFv1_79	TCGTCGGCAGCGTCAGATGTGTATAAGAGACAGACGATGGGGACATAGAACAC	Oligo tile retrieval from synthesized pool
RR_OrthogonalFv1_80	TCGTCGGCAGCGTCAGATGTGTATAAGAGACAGGGGCACCGATTAAGAAATGC	Oligo tile retrieval from synthesized pool
RR_OrthogonalFv1_81	TCGTCGGCAGCGTCAGATGTGTATAAGAGACAGACAAGGAGTCGGCATATCAC	Oligo tile retrieval from synthesized pool
RR_OrthogonalFv1_82	TCGTCGGCAGCGTCAGATGTGTATAAGAGACAGCCCGAGGGGAGAAATATACC	Oligo tile retrieval from synthesized pool
RR_OrthogonalRv1_1	GTCTCGTGGGCTCGGAGATGTGTATAAGAGACAGGTTGCATCTAAGCCAAGTGC	Oligo tile retrieval from synthesized pool
RR_OrthogonalRv1_2	GTCTCGTGGGCTCGGAGATGTGTATAAGAGACAGAAGGACTGCATACCAGGTTG	Oligo tile retrieval from synthesized pool
RR_OrthogonalRv1_3	GTCTCGTGGGCTCGGAGATGTGTATAAGAGACAGATGCTAGCTGGAACTATCGG	Oligo tile retrieval from synthesized pool
RR_OrthogonalRv1_4	GTCTCGTGGGCTCGGAGATGTGTATAAGAGACAGACGTGAAACTGTATCGAGCC	Oligo tile retrieval from synthesized pool
RR_OrthogonalRv1_5	GTCTCGTGGGCTCGGAGATGTGTATAAGAGACAGATTCAAGGGTTGGACGACTC	Oligo tile retrieval from synthesized pool
RR_OrthogonalRv1_6	GTCTCGTGGGCTCGGAGATGTGTATAAGAGACAGTACTGATAATTCGGACGCCC	Oligo tile retrieval from synthesized pool
RR_OrthogonalRv1_7	GTCTCGTGGGCTCGGAGATGTGTATAAGAGACAGTAAGATAGCACCACGGATGG	Oligo tile retrieval from synthesized pool
RR_OrthogonalRv1_8	GTCTCGTGGGCTCGGAGATGTGTATAAGAGACAGAGATAGTCACGCACAAGACC	Oligo tile retrieval from synthesized pool
RR_OrthogonalRv1_9	GTCTCGTGGGCTCGGAGATGTGTATAAGAGACAGACAACGAGCAGACCGAATAG	Oligo tile retrieval from synthesized pool
RR_OrthogonalRv1_10	GTCTCGTGGGCTCGGAGATGTGTATAAGAGACAGTAACGACGTGCCGAACTTAG	Oligo tile retrieval from synthesized pool
RR_OrthogonalRv1_11	GTCTCGTGGGCTCGGAGATGTGTATAAGAGACAGATGCCATGACGACAACTAGC	Oligo tile retrieval from synthesized pool
RR_OrthogonalRv1_12	GTCTCGTGGGCTCGGAGATGTGTATAAGAGACAGGGGTTGTCTCCTCTGATAGC	Oligo tile retrieval from synthesized pool
RR_OrthogonalRv1_13	GTCTCGTGGGCTCGGAGATGTGTATAAGAGACAGTGGGGACGACTTATAATGCC	Oligo tile retrieval from synthesized pool
RR_OrthogonalRv1_14	GTCTCGTGGGCTCGGAGATGTGTATAAGAGACAGGGAAAACTAAGACAAGGCGC	Oligo tile retrieval from synthesized pool
RR_OrthogonalRv1_15	GTCTCGTGGGCTCGGAGATGTGTATAAGAGACAGAAGGCGCTCGGATAATACTC	Oligo tile retrieval from synthesized pool
RR_OrthogonalRv1_16	GTCTCGTGGGCTCGGAGATGTGTATAAGAGACAGCGGGAGGAAGTCTTTAGACC	Oligo tile retrieval from synthesized pool
RR_OrthogonalRv1_17	GTCTCGTGGGCTCGGAGATGTGTATAAGAGACAGTCAAAGGAGCACGAACCTAC	Oligo tile retrieval from synthesized pool
RR_OrthogonalRv1_18	GTCTCGTGGGCTCGGAGATGTGTATAAGAGACAGGCAGCGTTTTAGCCTACAAG	Oligo tile retrieval from synthesized pool
RR_OrthogonalRv1_19	GTCTCGTGGGCTCGGAGATGTGTATAAGAGACAGCGAACGCAAAAGTCCTCAAG	Oligo tile retrieval from synthesized pool
RR_OrthogonalRv1_20	GTCTCGTGGGCTCGGAGATGTGTATAAGAGACAGACCCGTATCGCATAAGGATG	Oligo tile retrieval from synthesized pool
RR_OrthogonalRv1_21	GTCTCGTGGGCTCGGAGATGTGTATAAGAGACAGATTAGTACACTCCGTGAGCG	Oligo tile retrieval from synthesized pool
RR_OrthogonalRv1_22	GTCTCGTGGGCTCGGAGATGTGTATAAGAGACAGGTATAAGATCAGCCGGACCC	Oligo tile retrieval from synthesized pool
RR_OrthogonalRv1_23	GTCTCGTGGGCTCGGAGATGTGTATAAGAGACAGTCTTGCGATAGACACAAGCC	Oligo tile retrieval from synthesized pool
RR_OrthogonalRv1_24	GTCTCGTGGGCTCGGAGATGTGTATAAGAGACAGCCACGAGATAAGAGGATGGC	Oligo tile retrieval from synthesized pool
RR_OrthogonalRv1_25	GTCTCGTGGGCTCGGAGATGTGTATAAGAGACAGTAAGGATTCATCAGGTGCGC	Oligo tile retrieval from synthesized pool
RR_OrthogonalRv1_26	GTCTCGTGGGCTCGGAGATGTGTATAAGAGACAGATACGTGGCTAGCATGAGAC	Oligo tile retrieval from synthesized pool
RR_OrthogonalRv1_27	GTCTCGTGGGCTCGGAGATGTGTATAAGAGACAGAGATAGATGCTCCGTCAAGC	Oligo tile retrieval from synthesized pool
RR_OrthogonalRv1_28	GTCTCGTGGGCTCGGAGATGTGTATAAGAGACAGATCCAGGAGGTCTAGGAACC	Oligo tile retrieval from synthesized pool
RR_OrthogonalRv1_29	GTCTCGTGGGCTCGGAGATGTGTATAAGAGACAGATCCTAGAAAAGGCGAAGGC	Oligo tile retrieval from synthesized pool
RR_OrthogonalRv1_30	GTCTCGTGGGCTCGGAGATGTGTATAAGAGACAGCTGCTAGGGGCTACTTATCG	Oligo tile retrieval from synthesized pool
RR_OrthogonalRv1_31	GTCTCGTGGGCTCGGAGATGTGTATAAGAGACAGACTGGACCCAATAAAAGGCC	Oligo tile retrieval from synthesized pool
RR_OrthogonalRv1_32	GTCTCGTGGGCTCGGAGATGTGTATAAGAGACAGTTAGTAGGCAAGCATACCCG	Oligo tile retrieval from synthesized pool
RR_OrthogonalRv1_33	GTCTCGTGGGCTCGGAGATGTGTATAAGAGACAGAAGGATATGTAGACACCGCC	Oligo tile retrieval from synthesized pool
RR_OrthogonalRv1_34	GTCTCGTGGGCTCGGAGATGTGTATAAGAGACAGAGATTAGCCGACTTTCCTGG	Oligo tile retrieval from synthesized pool
RR_OrthogonalRv1_35	GTCTCGTGGGCTCGGAGATGTGTATAAGAGACAGAATATCACGCAAAAGCACCG	Oligo tile retrieval from synthesized pool
RR_OrthogonalRv1_36	GTCTCGTGGGCTCGGAGATGTGTATAAGAGACAGAGTGGTCTGTAAACCGTACC	Oligo tile retrieval from synthesized pool
RR_OrthogonalRv1_37	GTCTCGTGGGCTCGGAGATGTGTATAAGAGACAGAGGTGATCTGACGAATGTCC	Oligo tile retrieval from synthesized pool
RR_OrthogonalRv1_38	GTCTCGTGGGCTCGGAGATGTGTATAAGAGACAGCCGAGGGAACCATGATACAG	Oligo tile retrieval from synthesized pool
RR_OrthogonalRv1_39	GTCTCGTGGGCTCGGAGATGTGTATAAGAGACAGAACGATGATGCTCACTCTCG	Oligo tile retrieval from synthesized pool
RR_OrthogonalRv1_40	GTCTCGTGGGCTCGGAGATGTGTATAAGAGACAGCTAGGGAACCAGGCTTAACG	Oligo tile retrieval from synthesized pool
RR_OrthogonalRv1_41	GTCTCGTGGGCTCGGAGATGTGTATAAGAGACAGACGTATGGGGAACACTACAC	Oligo tile retrieval from synthesized pool
RR_OrthogonalRv1_42	GTCTCGTGGGCTCGGAGATGTGTATAAGAGACAGATCACAACAAAGGACGGGTC	Oligo tile retrieval from synthesized pool
RR_OrthogonalRv1_43	GTCTCGTGGGCTCGGAGATGTGTATAAGAGACAGAGAGAGGCATGATTGACCTC	Oligo tile retrieval from synthesized pool
RR_OrthogonalRv1_44	GTCTCGTGGGCTCGGAGATGTGTATAAGAGACAGTATAACAGGCTGCTGAGACC	Oligo tile retrieval from synthesized pool
RR_OrthogonalRv1_45	GTCTCGTGGGCTCGGAGATGTGTATAAGAGACAGAGAGTTGCACCTAGAATCCG	Oligo tile retrieval from synthesized pool
RR_OrthogonalRv1_46	GTCTCGTGGGCTCGGAGATGTGTATAAGAGACAGACAGGGTATATTGAGTGCCC	Oligo tile retrieval from synthesized pool
RR_OrthogonalRv1_47	GTCTCGTGGGCTCGGAGATGTGTATAAGAGACAGCCTTTAACAGGACATGCAGC	Oligo tile retrieval from synthesized pool
RR_OrthogonalRv1_48	GTCTCGTGGGCTCGGAGATGTGTATAAGAGACAGTCTAGGACTATCACCGGAGG	Oligo tile retrieval from synthesized pool
RR_OrthogonalRv1_49	GTCTCGTGGGCTCGGAGATGTGTATAAGAGACAGTGCTGAATGAGAAACCTCGG	Oligo tile retrieval from synthesized pool
RR_OrthogonalRv1_50	GTCTCGTGGGCTCGGAGATGTGTATAAGAGACAGATTCTCACGACGCAAGATGG	Oligo tile retrieval from synthesized pool
RR_OrthogonalRv1_51	GTCTCGTGGGCTCGGAGATGTGTATAAGAGACAGTCGAGACAAGAACGATTCCC	Oligo tile retrieval from synthesized pool
RR_OrthogonalRv1_52	GTCTCGTGGGCTCGGAGATGTGTATAAGAGACAGAGAACATAGCATTCACGGGG	Oligo tile retrieval from synthesized pool
RR_OrthogonalRv1_53	GTCTCGTGGGCTCGGAGATGTGTATAAGAGACAGTCATCGACAAGATACAGGCG	Oligo tile retrieval from synthesized pool
RR_OrthogonalRv1_54	GTCTCGTGGGCTCGGAGATGTGTATAAGAGACAGATTGACGGGAACTACACTCG	Oligo tile retrieval from synthesized pool
RR_OrthogonalRv1_55	GTCTCGTGGGCTCGGAGATGTGTATAAGAGACAGTGAGCCATAAAAGCAAAGCG	Oligo tile retrieval from synthesized pool
RR_OrthogonalRv1_56	GTCTCGTGGGCTCGGAGATGTGTATAAGAGACAGAGACAACAATCTGAGGCTGG	Oligo tile retrieval from synthesized pool
RR_OrthogonalRv1_57	GTCTCGTGGGCTCGGAGATGTGTATAAGAGACAGAAACCGGAGCCATACAGTAC	Oligo tile retrieval from synthesized pool
RR_OrthogonalRv1_58	GTCTCGTGGGCTCGGAGATGTGTATAAGAGACAGAGTTGCAGTATCTAACCCGC	Oligo tile retrieval from synthesized pool
RR_OrthogonalRv1_59	GTCTCGTGGGCTCGGAGATGTGTATAAGAGACAGGCTAAATAGAGGGAAGCCCC	Oligo tile retrieval from synthesized pool
RR_OrthogonalRv1_60	GTCTCGTGGGCTCGGAGATGTGTATAAGAGACAGAGGACACCAGACCAATGAAG	Oligo tile retrieval from synthesized pool
RR_OrthogonalRv1_61	GTCTCGTGGGCTCGGAGATGTGTATAAGAGACAGGAAAAGTCCCAATGAGTGCC	Oligo tile retrieval from synthesized pool
RR_OrthogonalRv1_62	GTCTCGTGGGCTCGGAGATGTGTATAAGAGACAGTGCCAAAGGGTAGAGACATC	Oligo tile retrieval from synthesized pool
RR_OrthogonalRv1_63	GTCTCGTGGGCTCGGAGATGTGTATAAGAGACAGAGATTGTTACTCCGACGGAC	Oligo tile retrieval from synthesized pool
RR_OrthogonalRv1_64	GTCTCGTGGGCTCGGAGATGTGTATAAGAGACAGTCACTTGGTATCGAGAACGG	Oligo tile retrieval from synthesized pool
RR_OrthogonalRv1_65	GTCTCGTGGGCTCGGAGATGTGTATAAGAGACAGTTCGGGAGCGGATTATACAC	Oligo tile retrieval from synthesized pool
RR_OrthogonalRv1_66	GTCTCGTGGGCTCGGAGATGTGTATAAGAGACAGTACCACGAAATGCACAGGAG	Oligo tile retrieval from synthesized pool
RR_OrthogonalRv1_67	GTCTCGTGGGCTCGGAGATGTGTATAAGAGACAGAGTAAAGCATAGTGCCCAGC	Oligo tile retrieval from synthesized pool
RR_OrthogonalRv1_68	GTCTCGTGGGCTCGGAGATGTGTATAAGAGACAGAGCTCAATCTAACAGTGGGG	Oligo tile retrieval from synthesized pool
RR_OrthogonalRv1_69	GTCTCGTGGGCTCGGAGATGTGTATAAGAGACAGACAGGAAGCAAGGTATACGC	Oligo tile retrieval from synthesized pool
RR_OrthogonalRv1_70	GTCTCGTGGGCTCGGAGATGTGTATAAGAGACAGAAGACGATCCGAGCCATTAC	Oligo tile retrieval from synthesized pool
RR_OrthogonalRv1_71	GTCTCGTGGGCTCGGAGATGTGTATAAGAGACAGAAGGAACTATGGCATCGAGC	Oligo tile retrieval from synthesized pool
RR_OrthogonalRv1_72	GTCTCGTGGGCTCGGAGATGTGTATAAGAGACAGGAAGTGGTTTGCCTAAACGC	Oligo tile retrieval from synthesized pool
RR_OrthogonalRv1_73	GTCTCGTGGGCTCGGAGATGTGTATAAGAGACAGTCTTCATAAGCCAGAGTGCC	Oligo tile retrieval from synthesized pool
RR_OrthogonalRv1_74	GTCTCGTGGGCTCGGAGATGTGTATAAGAGACAGACAGAACGAACAGGCACTAC	Oligo tile retrieval from synthesized pool
RR_OrthogonalRv1_75	GTCTCGTGGGCTCGGAGATGTGTATAAGAGACAGTATCACGGAAGGACTCAACG	Oligo tile retrieval from synthesized pool
RR_OrthogonalRv1_76	GTCTCGTGGGCTCGGAGATGTGTATAAGAGACAGACATCGCATACCAGAACAGG	Oligo tile retrieval from synthesized pool
RR_OrthogonalRv1_77	GTCTCGTGGGCTCGGAGATGTGTATAAGAGACAGACGTTCAGTTTTCCAATGGC	Oligo tile retrieval from synthesized pool
RR_OrthogonalRv1_78	GTCTCGTGGGCTCGGAGATGTGTATAAGAGACAGAGGGCTAATTACCATCAGCG	Oligo tile retrieval from synthesized pool
RR_OrthogonalRv1_79	GTCTCGTGGGCTCGGAGATGTGTATAAGAGACAGAGTATTAGGCGTCAAGGTCC	Oligo tile retrieval from synthesized pool
RR_OrthogonalRv1_80	GTCTCGTGGGCTCGGAGATGTGTATAAGAGACAGAGTTATAAGGGTCCGATGCC	Oligo tile retrieval from synthesized pool
RR_OrthogonalRv1_81	GTCTCGTGGGCTCGGAGATGTGTATAAGAGACAGAAGAATTACTGACCCCTCGG	Oligo tile retrieval from synthesized pool
RR_OrthogonalRv1_82	GTCTCGTGGGCTCGGAGATGTGTATAAGAGACAGACCACAGGTCAAGATTCACG	Oligo tile retrieval from synthesized pool
