## Supplemental Table 5 for "Pathway-scale variant effect mapping reveals the importance of cell context"

Plasmid Name	description	addgene #
pHSG299-BsaI	Helper plasmid. Used to assemble tiles after amplification from oligo pool, prior to assembly with the assay backbone.	263204
untagged-N-SapI	Assay backbone containing the Bxb1 attB, MS2-circRNA, and SapI cloning sites. Used for co-expression of untagged variants with MS2-circRNA barcodes in the RPLP (pathway activity assays). To be used with proteins that, when tagged, have 3xFlag-tdMCP on the N-terminus.	263205
untagged-C-SapI	Assay backbone containing the Bxb1 attB, MS2-circRNA, and SapI cloning sites. Used for co-expression of untagged variants with MS2-circRNA barcodes in the RPLP (pathway activity assays). To be used with proteins that, when tagged, have -tdMCP-3xFlag on the C-terminus.	263206
tdMCP-N-SapI	Assay backbone containing the Bxb1 attB, MS2-circRNA, 3xFlag-tdMCP-linker- and SapI cloning sites. Used for co-expression of untagged variants with MS2-circRNA barcodes in the RPLP (pathway activity assays). To be used with proteins that have 3xFlag-tdMCP on the N-terminus.	263207
tdMCP-C-SapI	Assay backbone containing the Bxb1 attB, MS2-circRNA, -linker-tdMCP-3xFlag and SapI cloning sites. Used for co-expression of untagged variants with MS2-circRNA barcodes in the RPLP (pathway activity assays). To be used with proteins that have -tdMCP-3xFlag on the C-terminus.	263208
pErk Reporter (v2.0, kinase dead)	3rd generation lentiviral transfer plasmid encoding the kinase-dead phospho-Erk reporter. Full insert: 3xFlag-tdMCP-ERK2 K54R (kinase dead, codon optimized)-IRES-mTagBFP2-T2A-BleoR.	263424
CIAR-4a	3rd generation lentiviral transfer plasmid used to express the engineered protein, chemically-inducible activator of RAS (CIAR). Used in assays performed under SOS1 activation conditions. Full insert: CIAR-IRES-mTagBFP2-T2A-BleoR-WPRE	263425
Myc-tdMCP-HaloTag	3rd generation lentiviral transfer plasmid encoding the tdMCP competitor. Used to generate the HaloTag RPLP used in abundance profiling. Full insert: 2xMyc-tdMCP-HaloTag-IRES-mTagBFP2-T2A-BleoR	263426
BirA-LZTR1	3rd generation lentiviral transfer plasmid encoding a fusion of LZTR1 to the biotin ligase, BirA. Used to profile KRAS variant interactions with LZTR1. Full insert: BirA-LZTR1, EGFP	263427
A3-3xFlag-tdMCP-KRAS	Abundance assay backbone containing MS2-circRNA barcode and 3xFlag-tdMCP-KRAS fused to an N-terminal A3 peptide. Used in KRAS interaction profiling. Full insert: MS2circRNA-Bxb1 attB-A3-3xFlag-tdMCP-KRAS-IRES-mCherry-P2A-PuroR.	263428
pCAG-NLS-Bxb1	Transient expression of Bxb1, used to recombine libraries into landing pad lines
pMAX-GFP	Transient expression of EGFP, used to estimate transfection efficiency
