## Supplemental Table 6 for "Pathway-scale variant effect mapping reveals the importance of cell context"

Item	Supplier	Catalog Number
Q5® Hot Start High-Fidelity 2X Master Mix	NEB	M0494L
Qubit™ dsDNA HS Assay Kit	Invitrogen	Q33230
Qubit™ dsDNA BR Assay Kit	Invitrogen	Q33266
Qubit™ RNA HS Assay Kit	Invitrogen	Q32852
SYBR Gold Nucleic Acid Gel Stain	Invitrogen	S11494
DNA Clean & Concentrator-5	Zymo Research	D4014
SYBR Green I Nucleic Acid Gel Stain (10,000X) concentrate in DMSO	ThermoFisher Scientific	S7563
T4 DNA Ligase	New England Biolabs	M0202M
T4 DNA Ligase Reaction Buffer	New England Biolabs	B0202SVIAL
Exonuclease V (RecBCD)	New England Biolabs	M0345S
Adenosine 5'-Triphosphate (ATP)	New England Biolabs	P0756SVIAL
rCutSmart Buffer	New England Biolabs	B6004S
NEB Stable Competent E. coli	New England Biolabs	C3040I
NEB 10-beta Electrocompetent E. coli	New England Biolabs	C3020K
BsaI-HFv2	New England Biolabs	R3733L
SapI	New England Biolabs	R0569L
NheI-HF	New England Biolabs	R3131L
AflII	New England Biolabs	R0520S
BamHI-HF	New England Biolabs	R3136S
100 mg/ml Carbenicillin Solution 1mL minitubes 100 tubes	Teknova	C2135
50 mg/ml Kanamycin solution	Teknova	K8000
GeneJET Plasmid Miniprep Kit	Thermo Scientific	K0503
ZymoPURE II Plasmid Maxiprep kit	Zymo Research	D4203
Sera-Mag Select	Cytiva	29343052
TRI-Isolate RNA Pure Kit	IBI Scientific	IB47630
RNA Clean & Concentrator-5	Zymo Research	R1016
SuperScript™ IV Reverse Transcriptase	Invitrogen	18090050
Freeze 'N Squeeze™ DNA Gel Extraction Spin Columns	BioRad	7326165
Ribolock RNase inhibitor	Fisher	FEREO0384
Promega protease inhibitor cocktail (Halolink enrichments)	Promega	G6521
Pierce protease inhibitor tablets (all non-halolink assays)	Fisher	A32955
phosphatase inhibitor cocktail 2	Sigma	P5726
phosphatase inhibitor cocktail 3	Sigma	P0044
SCH772984	MedChem Express	HY-50846
doxycycline	Sigma	D9891
hygromycin B	Corning (Fisher)	MT30240CR
zeocin	Invitrogen	R25001
puromycin	Fisher	AAJ61278MC
pimitespib	MedChem Express	HY-15785
Gibco™ DMEM, high glucose	Fisher	11-965-118
dialyzed FBS	Sigma	F0392
SCH772984	MedChem Express	HY-50846
AP1903	Fisher	50-115-1810
FuGENE® HD	Promega	E2311
High Capacity Streptavidin Agarose	Fisher	PI20361
Anti-Flag magnetic beads	Sigma	M8823
Halolink resin	Promega	G1914
IGEPAL CA-630 (NP40)	Fisher	AAJ61055AE
low bind tubes, 2.0 mL	Eppendorf (Fisher)	13698792
low bind tubes, 15 mL	Eppendorf (Fisher)	13-690-086
IPTG	Fisher	FERR0392
biotin	Sigma	B4501-1G
Ni-NTA	Fisher	88222
SMRTbell Prep Kit 3.0	PacBio	102-182-700
SMRTbell Adapter Index Plate 96A	PacBio	102-009-200
SMRTbell Cleanup Bead Kit	PacBio	103-306-300
NextSeq 1000/2000 P3 Reagents 50 cycle kit	Illumina	20046810
NextSeq 1000/2000 P2 Reagents 300 cycle kit	Illumina	20046813
dummy RNA	IDT	Purchased as a linear, single-stranded RNA oligo with standard desalting. Ordered dried down. Upon arrival, RNA is resuspended in nuclease-free water to 100 μM, warmed for ~3-5 min in a 42°C waterbath, then briefly vortexed to ensure complete resuspension. RNA is then diluted to 10 μM, aliquoted, and stored at -80 until ready to use. Sequence: rGrArGrArCrGrGrUrCrGrGrGrUrCrCrArCrGrUrArCrArCrCrArUr…
